# Expansive and diverse phenotypic landscape of field *Aedes aegypti* larvae with differential susceptibility to temephos: beyond metabolic detoxification

**DOI:** 10.1101/2021.06.07.447310

**Authors:** Jasmine Morgan, J. Enrique Salcedo-Sora, Omar Triana-Chavez, Clare Strode

## Abstract

Arboviruses including dengue, Zika and chikungunya are amongst the most significant public health concerns worldwide and their control relies heavily on the use of insecticides to control the vector mosquito *Aedes aegypti*. The success of controlling these vector-pathogen systems is threatened by widespread insecticide resistance. The work presented here profiled the gene expression of the larvae from two field populations of *Ae. aegypti* with differential susceptibility to temephos. The contrasting phenotypes originated from two Colombian urban locations, Bello and Cúcuta, that we have previously reported to have distinctive disease incidence, socioeconomics, and climate. The closeness of the geographical origin of the study populations was suspected to be highly influential in the profiling of the gene expression of resistance since the mosquito’s resistance levels themselves are highly dependent upon environmental variables. We demonstrated that an exclusive field-to-lab (*Ae. aegypti* reference strain New Orleans) comparison generates an over estimation of differential gene expression (DGE) and that the inclusion of a geographically relevant field control, as used here, yields a more discrete, and likely, more specific set of genes. The composition of the obtained DGE profiles is varied, with commonly reported resistance associated genes such as detoxifying enzymes having only a small representation. We identify cuticle biosynthesis, ion exchange homeostasis, an extensive number of long non-coding RNAs, and chromatin modelling among the specifically and differentially expressed genes in field resistant *Ae. aegypti* larvae. It was also shown that temephos resistant larvae undertake further gene expression responses when temporarily exposed to this insecticide. The results from the sampling triangulation approach undertaken here contributes a discrete DGE profiling with reduced noise that permitted the observation of a greater gene diversity. This deeper gene granularity significantly increases the number of potential targets for the control of insecticide resistant mosquitoes and widens our knowledge base on the complex phenotypic network of the *Ae. aegypti* mosquito responses to insecticides.

**Author Summary:** *Aedes aegypti* mosquitoes are vectors for several significant human viruses including dengue, Zika and chikungunya. The lack of widely available vaccines and specific antiviral treatments for these viruses means that the principal method for reducing disease burden is through controlling the vector mosquitoes. Mosquito control relies heavily on the use of insecticides and successful vector control is threatened by widespread insecticide resistance in *Ae. aegypti.* Here, we examined changes in gene expression that occur in temephos resistant populations of *Ae. aegypti* from two field populations in Colombia. We compare gene expression in resistant larvae from Cúcuta with susceptible larvae from Bello and a susceptible laboratory strain of *Ae. aegypti* (New Orleans). We also compare mosquitoes from Cúcuta with and without temephos exposure. We report several differentially expressed genes beyond those usually reported in resistant mosquitoes. We also demonstrate the over estimation in differential gene expression that can occur when field resistant populations are compared against lab susceptible populations only. The identification of new mechanisms involved in the development of insecticide resistance is crucial to fully understanding how resistance occurs and how best it can be reduced.
