## Supplementary Table 2 for "Expansive and diverse phenotypic landscape of field *Aedes aegypti* larvae with differential susceptibility to temephos: beyond metabolic detoxification": S2_Table.xlsx

### Sheet: Over_Expressed_Transcripts
Gene_ID	Transcript_ID	Genomic_Location	Product_Description	Gene_Type	Gene_Name/Symbol	logFC	logCPM	F	PValue	FDR	Exposed_RPKM	Unexposed_RPKM
AAEL003619	AAEL003619-RA-E4	AaegL5_3:301.265.516..301.313.082(+)	sodium/chloride dependent amino acid transporter	protein coding gene	N/A	3.65446	-1.47749	58.4383	3.95e-06	0.0237306	0.012838	0.00334252
AAEL005270	AAEL005270-RA-E1	AaegL5_2:69.265.764..69.266.722(-)	unspecified product	protein coding gene	N/A	1.18189	3.09156	63.9539	2.43e-06	0.0218488	12.3093	6.80164
AAEL007793	AAEL007793-RA-E2	AaegL5_1:268.875.600..268.878.106(-)	alkyldihydroxyacetonephosphate synthase	protein coding gene	N/A	2.061	2.00267	62.3854	3.53e-06	0.0237306	2.56304	1.00362
AAEL010104	AAEL010104-RA-E1	AaegL5_2:36.169.930..36.171.052(-)	unspecified product	protein coding gene	N/A	2.0801	6.86066	62.1896	0.003671	0.0237306	167.487	65.1893
AAEL011167	AAEL011167-RA-E5	AaegL5_3:225.773.022..225.774.743(+)	cathepsin l	protein coding gene	N/A	3.39122	5.57653	77.4259	8.73e-06	0.0454522	50.6051	13.9772
AAEL014239	AAEL014239-RA-E1	AaegL5_2:36.234.839..36.235.880(+)	unspecified product	protein coding gene	N/A	1.32447	6.39082	58.0813	4.08e-06	0.0237306	115.17	59.8237
AAEL014241	AAEL014241-RA-E1	AaegL5_2:36.216.373..36.217.463(-)	unspecified product	protein coding gene	N/A	1.88907	8.02667	103.697	1.62e-07	0.00401231	376.727	156.712
AAEL014241	AAEL014241-RA-E2	AaegL5_2:36.216.373..36.217.463(-)	unspecified product	protein coding gene	N/A	1.91573	6.12223	94.687	2.73e-07	0.00495821	100.992	41.6118
AAEL014245	AAEL014245-RA-E1	AaegL5_2:36.197.680..36.198.851(+)	unspecified product	protein coding gene	N/A	2.02895	7.01446	63.3544	2.79e-06	0.022979	177.314	70.2217
AAEL014245	AAEL014245-RA-E2	AaegL5_2:36.197.680..36.198.851(+)	unspecified product	protein coding gene	N/A	2.18421	4.96314	88.4005	4.04e-07	0.00570499	43.6215	16.4051
AAEL016975	AAEL016975-RB-E1	AaegL5_2:396.200.486..396.201.560(-)	trypsin-1	protein coding gene	N/A	2.71363	-0.114234	66.4582	1.97e-06	0.0208777	1.44851	0.461827
AAEL020367	AAEL020367-RA-E1	AaegL5_2:358.928.642..358.930.497(-)	serine protease stubble	protein coding gene	N/A	3.03209	-1.40486	70.9303	0.001381	0.0170682	0.333404	0.0984476
AAEL020367	AAEL020367-RA-E3	AaegL5_2:358.928.642..358.930.497(-)	serine protease stubble	protein coding gene	N/A	2.81838	-0.856331	59.0298	3.74e-06	0.0237306	0.494419	0.153881
AAEL020367	AAEL020367-RA-E6	AaegL5_2:358.928.642..358.930.497(-)	serine protease stubble	protein coding gene	N/A	3.16657	-0.845608	65.6339	2.11e-06	0.0208777	0.513745	0.146857
AAEL023083	AAEL023083-RA-E1	AaegL5_2:36.219.094..36.220.133(+)	unspecified product	protein coding gene	N/A	1.93537	7.59592	93.1057	3.01e-07	0.00495821	295.171	120.774
AAEL023083	AAEL023083-RA-E2	AaegL5_2:36.219.094..36.220.133(+)	unspecified product	protein coding gene	N/A	2.77251	5.96408	208.031	2.61e-09	0.000258114	104.777	33.2209
AAEL026838	AAEL026838-RA-E1	AaegL5_2:36.219.094..36.220.133(+)	unspecified product	protein coding gene	N/A	5.53338	7.08231	206.144	3.99e-08	0.00197098	187.987	40.8424
AAEL026838	AAEL026838-RA-E2	AaegL5_3:7.240.255..7.241.666(-)	unspecified product	protein coding gene	N/A	5.39103	5.24485	184.744	1.31e-07	0.00401231	52.4616	11.4882
AAEL027717	AAEL027717-RA-E1	AaegL5_3:73.696.391..73.697.104(+)	unspecified product	protein coding gene	N/A	1.73154	3.65484	57.3096	4.67e-06	0.0256283	27.0831	11.9461

### Sheet: Over_Expressed_Genes
Gene_ID	Genomic_Location	Product_Description	Gene_Type	Gene_Name/Symbol	Exposed_RPKM	Unexposed_RPKM
AAEL003619	AaegL5_3:301.265.516..301.313.082(+)	sodium/chloride dependent amino acid transporter	protein coding gene	N/A	0.012838	0.00334252
AAEL005270	AaegL5_2:69.265.764..69.266.722(-)	unspecified product	protein coding gene	N/A	12.3093	6.80164
AAEL007793	AaegL5_1:268.875.600..268.878.106(-)	alkyldihydroxyacetonephosphate synthase	protein coding gene	N/A	2.56304	1.00362
AAEL010104	AaegL5_2:36.169.930..36.171.052(-)	unspecified product	protein coding gene	N/A	167.487	65.1893
AAEL011167	AaegL5_3:225.773.022..225.774.743(+)	cathepsin l	protein coding gene	N/A	50.6051	13.9772
AAEL014239	AaegL5_2:36.234.839..36.235.880(+)	unspecified product	protein coding gene	N/A	115.17	59.8237
AAEL014241	AaegL5_2:36.216.373..36.217.463(-)	unspecified product	protein coding gene	N/A	238.86	99.1621
AAEL014245	AaegL5_2:36.197.680..36.198.851(+)	unspecified product	protein coding gene	N/A	110.468	43.3134
AAEL016975	AaegL5_2:396.200.486..396.201.560(-)	trypsin-1	protein coding gene	N/A	1.44851	0.461827
AAEL020367	AaegL5_2:358.928.642..358.930.497(-)	serine protease stubble	protein coding gene	N/A	0.447189	0.133062
AAEL023083	AaegL5_2:36.219.094..36.220.133(+)	unspecified product	protein coding gene	N/A	199.974	76.9976
AAEL026838	AaegL5_3:7.240.255..7.241.666(-)	unspecified product	protein coding gene	N/A	120.224	26.1653
AAEL027717	AaegL5_3:73.696.391..73.697.104(+)	unspecified product	protein coding gene	N/A	27.0831	11.9461

### Sheet: Blast_Results_Uncharacterised
Gene_ID	RefSeq_ID	Product_Description	Homologs identified using NCBI Blast (Discontinuous megablast)
			Species	Accession	Identity (%)	E_Value	Cover (%)	Products
AAEL005270	XM_001650555.2	unspecified product	Aedes aegypti	CR937689.1	99.66	0	65	Uncharacterised
			Aedes aegypti	CR937231.1	99.32	0	65	Uncharacterized
			Aedes aegypti	CR937230.1	99.32	0	65	Uncharacterized
			Aedes aegypti	CR937688.1	99.81	0	59	Uncharacterized
			Aedes aegypti	AY432481.1	99.05	0	58	Unknown mRNA sequence
			Aedes aegypti	DQ440319.1	100	0	48	Farnesoic acid O-methyl transferase-like protein
			Aedes albopictus	XM_019683485.2	82.65	4e-165	64	Uncharacterized
			Aedes albopictus	XM_029871692.1	82.31	2e-162	64	Uncharacterized
			Aedes albopictus	XM_029863460.1	82.05	5e-157	64	Uncharacterized
AAEL010104	XM_001654201.2	unspecified product	Aedes aegypti	XM_021840541.1	75.73	7e-174	84	Uncharacterized
			Aedes aegypti	XM_001648207.2	75.4	6e-162	85	Uncharacterized
			Aedes aegypti	XM_021840543.1	71.84	1e-120	81	Uncharacterized
			Aedes aegypti	XM_021840540.1	64.58	2e-21	64	Uncharacterized
			Aedes albopictus	XM_019704895.2	72.84	5e-138	82	Uncharacterized
			Aedes albopictus	XM_019671698.2	73.36	3e-122	74	Uncharacterized
			Aedes albopictus	XM_019671697.2	68.86	1e-81	75	Uncharacterized
			Aedes albopictus	XM_019704892.2	65.95	3e-33	65	Uncharacterized
			Aedes albopictus	XM_019671654.2	65.62	4e-31	65	Uncharacterized
AAEL014239	XM_001648207.2	unspecified product	Aedes aegypti	XM_021840541.1	95.14	0	98	Uncharacterised
			Aedes aegypti	XM_001654201.2	74.5	6e-162	91	Uncharacterised
			Aedes aegypti	XM_021840543.1	74.21	4e-151	86	Uncharacterised
			Aedes aegypti	XM_021840540.1	66.29	6e-35	70	Uncharacterised
			Aedes albopictus	XM_019704895.2	82.91	0	92	Uncharacterised
			Aedes albopictus	XM_019671697.2	74.71	5e-156	88	Uncharacterised
			Aedes albopictus	XM_019671698.2	72.99	2e-136	89	Uncharacterised
			Aedes albopictus	XM_019704892.2	66.47	4e-56	85	Uncharacterised
			Aedes albopictus	XM_019671654.2	67.86	6e-54	69	Uncharacterised
			Acytostelium subglobosum	XM_012892728.1	81.03	0.007	5	LB1 hypothetical protein partial mRNA
AAEL014241	XM_001648208.2	unspecified product	Aedes aegypti	XM_001648210.2	79.69	2e-174	79	Uncharacterized
			Aedes aegypti	XM_021840542.1	81.3	3e-172	74	Uncharacterized
			Aedes aegypti	XM_001648209.2	69.54	2e-61	73	Uncharacterized
			Aedes aegypti	XM_021849060.1	66.16	5e-24	53	Uncharacterized
			Aedes albopictus	XM_019671704.2	74.5	2e-124	79	Uncharacterized
			Aedes albopictus	XM_019704896.2	73.12	7e-111	79	Uncharacterized
			Aedes albopictus	XM_019671705.2	70.62	2e-74	72	Uncharacterized
AAEL014245	XM_001648209.2	unspecified product	Aedes aegypti	XM_021840542.1	71.24	1e-69	63	Uncharacterized
			Aedes aegypti	XM_001648208.2	69.54	2e-61	67	Uncharacterized
			Aedes aegypti	XM_001648210.2	69.21	6e-61	69	Uncharacterized
			Aedes albopictus	XM_019671705.2	71.26	2e-85	70	Uncharacterized
			Aedes albopictus	XM_019671704.2	69.73	4e-63	67	Uncharacterized
			Aedes albopictus	XM_019704896.2	68.75	1e-58	67	Uncharacterized
AAEL023083	XM_021840541.1	unspecified product	Aedes aegypti	XM_001648207.2	89.19	0	97	Uncharacterized
			Aedes aegypti	XM_001654201.2	76.28	2e-135	87	Uncharacterized
			Aedes aegypti	XM_021840543.1	73.99	6e-118	80	Uncharacterized
			Aedes aegypti	XM_021840540.1	67.16	1e-37	63	Uncharacterized
			Aedes albopictus	XM_019704895.2	76.68	0	91	Uncharacterized
			Aedes albopictus	XM_019671698.2	75.62	3e-128	65	Uncharacterized
			Aedes albopictus	XM_019671697.2	74.48	2e-117	83	Uncharacterized
			Aedes albopictus	XM_019704892.2	66.21	6e-42	63	Uncharacterized
			Aedes albopictus	XM_019671654.2	66.47	2e-40	63	Uncharacterized
AAEL026838	XM_021849060.1	unspecified product	Aedes aegypti	XM_001648208.2	66.16	6e-24	42	Uncharacterized
			Aedes aegypti	XM_001648210.2	65.46	2e-18	50	Uncharacterized
			Aedes aegypti	XM_021840542.1	70.69	9e-16	16	Uncharacterized
			Aedes albopictus	XM_019671704.2	68.28	4e-07	13	Uncharacterized
AAEL027717	XM_021849008.1	unspecified product	Aedes albopictus	XM_029872249.1	71.48	3e-68	93	Uncharacterised
			Aedes albopictus	XM_029872083.1	71.48	3e-68	93	Uncharacterised
			Armigeres subalbatus	AY441203.1	79.92	9e-56	43	Unknown mRNA sequence
